# Integrated tissue proteomics and lipidomics from ovine organs suggests novel functional implications for fatty acids and lipid mediators

**DOI:** 10.1101/2025.10.28.685055

**Authors:** Gerhard Hagn, Florien Jenner, Andrea Bileck, Sinan Gültekin, Mats Hamberg, Thomas Mohr, Christopher Gerner, Iris Gerner

**Author notes:** Correspondence: Iris Gerner,; Christopher Gerner. Contributed equally (Gerhard Hagn, Florien Jenner, Christopher Gerner, Iris Gerner).

## Abstract

Lipid mediators are potent biomolecules that may help to gain specific information about biological processes. However, due to incomplete functional annotations and hence interpretive challenges these molecules are hardly considered in molecular profiling experiments. We hypothesized that correlating lipid mediators extracted from tissues with corresponding proteomics data and the corresponding Gene Ontology terms characteristic of specific tissue types could enable functional annotation of these lipids. Thirteen organs and tissues from sheep (*Ovis aries*) were analyzed using mass spectrometry-based untargeted proteomics and lipidomics. In total, 4717 proteins and 166 free fatty acids, oxylipins, lysolipids, endocannabinoids, and bile acids were catalogued. This included the previously uncharacterized oxylipin 4-hydroxy-eicosatetraenoic acid (4-HETE), whose identity was confirmed by chemical synthesis. Co-expression and clustering analyses validated our hypothesis, successfully reproducing known and suggesting novel lipid mediator functions. Tissue levels of polyunsaturated fatty acids (PUFAs) correlated with pro-resolving mediators and, unexpectedly, with the cellular protein synthesis and folding machinery. These findings suggest that PUFAs and their derivatives support protein synthesis fidelity and efferocytosis, both essential contributors for the effective resolution of inflammation.

Graphical abstract:
The Figure was partly generated using Servier Medical Art, provided by Servier, licensed under a Creative Commons Attribution 3.0 Unported license.
