## Supplementary Table S1 for "Integrated tissue proteomics and lipidomics from ovine organs suggests novel functional implications for fatty acids and lipid mediators"

### Sheet: Tabelle1
Supplementary Table S1: List of internal oxylipin standards (Cayman Chemical, Tallinn, Estonia)
Internal standard	Abbreviation	c [pg/µL]
12S-hydroxyeicosatetraenoic acid-d8	12S-HETE-d8	6.67
15S-hydroxyeicosatetraenoic acid-d8	15S-HETE-d8	6.67
5-oxo-eicosatetraenoic acid-d7	5-OxoETE-d7	20
11,12-dihydroxy-5Z,8Z,14Z-eicosatrienoic acid-d11	11,12-DiHETrE-d11	6.67
prostaglandin E2-d4	PGE2-d4	13.33
20-hydroxyeicosatetraenoic acid-d6	20-HETE-d6	6.67
