## Supplementary Table S2 for "Integrated tissue proteomics and lipidomics from ovine organs suggests novel functional implications for fatty acids and lipid mediators"

### Sheet: Tabelle1
Compound	Degree of identification	RT [min]
10(11)-DiHDPA	Standard	9.37
11(12)-DiHETE	Standard	8.46
11(12)-EET	Standard	11.53
11(12)-EpETE	Standard	10.79
11,12-DiHETrE	Standard	9.24
11b-PGF2a/PGF2b I	Standards	4.88
11b-PGF2a/PGF2b II	Standards	5.22
11-HDoHE	Standard	10.67
11-HEPE / 15-HEPE	Standards	9.79
11-HETE	Standard	10.55
12,13-DiHOME	Standard	8.55
12-HEPE	Standard	9.93
12-HETE / 8-HETE	Standards	10.7
12-HHTrE	Standard	8.96
13,14-dihydro-15-keto-PGD2	Standard	7.12
13,14-dihydro-15-keto-PGE2	Standard	6.59
13,14-dihydro-15-keto-PGF2a	Standard	6.55
13-,16- and 17-HDoHE	Standards	10.43
13-HDPA	MS2	10.8
13-HOTrE	MS2	9.53
13-HpODE	Standard	10.37
14(15)-DiHETE	Standard	8.37
14(15)-EET	Standard	11.25
14(15)-EpETE	Standard	10.67
14,15-DiHETrE	Standard	8.96
14-HDoHE and 10-HDoHE	Standards	10.55
14-HDPA	MS2	10.88
15deoxy-PGJ2	Standard	9.76
15-HETE	Standard	10.38
15-HETrE	MS2	10.84
16(17)-DiHDPA	Standard	9.15
16-HETE	Standard	10.05
17(18)-DiHETE	Standard	8.12
18-HEPE	Standard	9.54
18-HETE	Standard	9.96
19(20)-DiHDPA	Standard	8.93
19-HETE	MS2	9.71
20-HDoHE	Standard	10.14
20-HEPE	Standard	9.32
20-HETE	Standard	9.78
22-HDHA	Standard	10.06
2-Arachidonoyl-Glycerol	Standard	12.27
4-HDoHE	Standard	11.05
4-HETE	Standard	11.01
5(6)-EET	Standard	11.73
5,6-DiHETrE	Standard	9.78
5-HEPE	Standard	10.09
5-HETE	Standard	10.92
5-Oxo-ETE	Standard	11.43
6-keto-PGF1alpha	Standard	3.86
6trans-LTB4 / 5,15-DiHETE	Standards	8.02
7-HDoHE	Standard	10.72
8(9)-EET	Standard	11.65
8-HDoHE	Standard	10.8
8-HEPE	Standard	9.86
8-iso-15keto-PGE2	Standard	5.84
8-iso-PGE2	Standard	5.49
9- and 13-HODE_9(10)- and 12(13)-EPOME	Standards	10.21
9,10-DiHOME	Standard	8.71
9-HETE	Standard	10.81
9-HOTrE	MS2	9.41
9-HpODE	Standard	10.05
AA	Standard	12.83
AA-EA	Standard	11.78
AA-EA Phosphate	plausible candidate according to MS2	9.54
Adrenic Acid	Standard	13.4
Adrenic Acid / isoform I	plausible candidate according to MS2	13.48
a-Linolenic Acid	Standard	12.43
Arachidoyl-EA	plausible candidate according to MS2	12.83
Cholic Acid	Standard	7.45
Cortisol	MS2	4.11
Deoxycholic Acid	Standard	9.64
DGLA	Standard	13.16
DGLA / isoform I	plausible candidate according to MS2	13.23
DGLA / isoform II	plausible candidate according to MS2	13.35
DGLA / isoform III	plausible candidate according to MS2	13.47
DGLA-EA	plausible candidate according to MS2	11.95
DHA	Standard	12.63
DHA / isoform I	plausible candidate according to MS2	12.73
DHA-EA	Standard	11.61
DPA	Standard	12.93
DPA / isoform I	MS2	13.12
DPA-EA	Standard	11.97
Embutramid	MS2	5.85
EPA	Standard	12.3
EPA / isoform I	plausible candidate according to MS2	12.37
EPA / isoform II	plausible candidate according to MS2	12.72
EPA / isoform III	plausible candidate according to MS2	12.94
EpETE-EA / isoform I	plausible candidate according to MS2	11.4
EpETE-EA / isoform II	plausible candidate according to MS2	11.8
g-Linolenic Acid	Standard	12.51
g-Linolenic Acid / isoform I	plausible candidate according to MS2	12.57
Glycocholic Acid	Standard	5.95
Glycodeoxycholic Acid	Standard	7.92
Glycolithocholic Acid	Standard	9.73
Hepoxilin B3	MS2	9.61
HHTrE / isoform I	plausible candidate according to MS2	9.12
HHTrE / isoform III	plausible candidate according to MS2	9.53
HHTrE / isoform IV	plausible candidate according to MS2	9.68
HpODE / isoform I	plausible candidate according to MS2	7.7
HpODE / isoform II	plausible candidate according to MS2	7.84
HpODE / isoform III	plausible candidate according to MS2	8.88
HpODE / isoform IV	plausible candidate according to MS2	10.16
Linoleic Acid	Standard	12.94
Linoleic Acid / isoform I	plausible candidate according to MS2	13
Linoleoyl-EA	Standard	11.8
Lipoxin A4	Standard	6.43
LPC (0:0/16:0)	MS2	10.66
LPC (0:0/18:1)	MS2	11
LPC (0:0/18:2)	MS2	11.17
LPC (0:0/20:4)	MS2	11.54
LPC (0:0/20:5)	MS2	9.95
LPC (0:0/22:4)	MS2	10.24
LPC (0:0/22:5)	MS2	9.95
LPC (0:0/22:6)	MS2	10.19
LPC (16:0/0:0)	MS2	9.04
LPC (18:1/0:0)	MS2	9.28
LPC (18:2/0:0)	MS2	11.34
LPC (20:4/0:0)	MS2	11.64
LPC (20:5/0:0)	MS2	10.34
LPC (22:4/0:0)	MS2	10.58
LPC (22:5/0:0)	MS2	9.87
LPC (22:6/0:0)	MS2	10.09
LPE (0:0/16:0)	MS2	10.29
LPE (0:0/18:1)	MS2	10.62
LPE (0:0/18:2)	MS2	10.79
LPE (0:0/20:4)	MS2	11.08
LPE (0:0/20:5)	MS2	9.71
LPE (0:0/22:6)	MS2	9.99
LPE (16:0/0:0)	MS2	9.75
LPE (18:1/0:0)	MS2	9.99
LPE (18:2/0:0)	MS2	8.9
LPE (20:4/0:0)	MS2	9.13
LPE (20:5/0:0)	MS2	9.7
LPE (22:6/0:0)	MS2	9.91
LTB4/12-epi-LTB4	Standards	8.25
Myristoyl-EA	plausible candidate according to MS2	10.83
Nervonoyl-EA	plausible candidate according to MS2	16.8
Oleic Acid	Standard	13.69
Oleoyl-EA	Standard	12.66
Palmitic Acid	Standard	13.53
Palmitoleoyl-EA	Standard	11.41
Palmitoyl-EA	plausible candidate according to MS2	12.42
Pentadecanoyl-EA	plausible candidate according to MS2	11.68
PG_5.63	plausible candidate according to MS2	5.72
PGA2	Standard	7.3
PGA3	Standard	6.51
PGB3	Standard	6.66
PGD2	Standard	6.09
PGE1	Standard	5.76
PGE2	Standard	5.71
PGE2-EA / PGD2-EA	plausible candidate according to MS2	6.44
PGF2a	Standard	5.47
PGF2α-EA / 8iso-PGF2α-EA / 11beta-PGF2α-EA	plausible candidate according to MS2	6.66
Resolvin E1	plausible candidate according to MS2	4.2
Resolvin E2	Standard	7.08
Resolvin E4	Standard	7.4
Sphingosine-1-phosphate	MS2	8.85
Stearic Acid	Standard	14.72
Stearidonic Acid	Standard	11.81
Stearidonic Acid / isoform I	plausible candidate according to MS2	12.19
Stearoyl-EA	Standard	13.56
Taurocholic Acid	Standard	5.6
tetranor-12-HETE	Standard	8.81
TXB2	Standard	5.12
α-Linolenoyl-EA / γ-Linolenoyl-EA	plausible candidate according to MS2	10.9
