## Supplementary Table S3 for "Integrated tissue proteomics and lipidomics from ovine organs suggests novel functional implications for fatty acids and lipid mediators"

### Sheet: Table 1
Supplementary Table S2: Inclusion list covering 33 m/z values specific for well-known oxylipins and precursor molecules
Mass [m/z]	Mass [m/z]	Mass [m/z]	Mass [m/z]
254.2245	311.2228	333.2071	359.2222
275.2011	313.2384	335.2222	367.3576
277.2167	315.1966	337.2384	375.2171
279.2324	317.2122	343.2279
281.2480	319.2279	348.3069
283.2637	321.2435	349.2020
293.2122	325.2382	351.2177
295.2279	327.2324	353.2328
301.2168	327.2781	355.2428
303.2324	329.2480	357.2585
